# Environmental DNA (eDNA) metabarcoding surveys extend the range of invasion for non-indigenous freshwater species in Eastern Europe

**DOI:** 10.1101/2021.05.16.444374

**Authors:** Gert-Jan Jeunen, Tatsiana Lipinskaya, Helen Gajduchenko, Viktoriya Golovenchik, Michail Moroz, Viktor Rizevsky, Vitaliy Semenchenko, Neil J. Gemmell

## Abstract

Active environmental DNA (eDNA) surveillance through species-specific amplification has shown increased sensitivity in the detection of non-indigenous species (NIS) compared to traditional approaches. When many NIS are of interest, however, active surveillance decreases in cost- and time-efficiency. Passive surveillance through eDNA metabarcoding takes advantage of the complex DNA signal in environmental samples and facilitates the simultaneous detection of multiple species. While passive eDNA surveillance has previously detected NIS, comparative studies are essential to determine the ability of eDNA metabarcoding to accurately describe the range of invasion for multiple NIS versus alternative approaches. Here, we surveyed twelve sites, covering nine rivers across Belarus for NIS with three different techniques, i.e., an ichthyological, hydrobiological, and eDNA survey, whereby DNA was extracted from 500 mL surface water samples and amplified with two 16S rRNA primer assays targeting the fish and macro-invertebrate biodiversity. Nine non-indigenous fish and ten non-indigenous sediment-living macro-invertebrates were detected by traditional surveys, while seven NIS eDNA signals were picked up, including four fish, one aquatic and two sediment-living macro-invertebrates. Passive eDNA surveillance extended the range of invasion further north for two invasive fish and identified a new NIS for Belarus, the freshwater jellyfish *Craspedacusta sowerbii*. False-negative detections for the eDNA survey could be attributed to (i) preferential amplification of aquatic over sediment-living macro-invertebrates from surface water samples and (ii) an incomplete reference database. The evidence provided in this study recommends the implementation of both molecular-based and traditional approaches to maximize the probability of early detection of non-native organisms.
