## Supplement 2 for "Environmental DNA (eDNA) metabarcoding surveys extend the range of invasion for non-indigenous freshwater species in Eastern Europe"

ID	Scientific_name	Common_name	Invasive	N	B	DB	DBD	PP	PN	NZ	DM	S	BZ	ZD	DVD
1	Ballerus sapa (Pallas, 1814)	White-eye bream	No	0	0	0	0	0	0.09	0.02	0	0	0	0	0
2	Alburnoides bipunctatus (Bloch, 1782)	Schneider	No	0.07	0	0.03	0	0	0	0	0	0	1.83	+	+
3	Babka gymnotrachelus (Kessler, 1857)	Racer goby	Yes	0	9.56	0.75	0	1.44	2.43	2.53	10.56	0	0	0	0
4	Neogobius fluviatilis (Pallas, 1814)	Monkey goby	Yes	0	0.89	2.32	3.85	5.48	3.99	3.71	2.65	0.8	1.71	0	0
5	Proterorhinus semilunarisÊ(Heckel, 1837)	Western tubenose gobyÊ	Yes	0	0	0	0	4.76	0.43	5.5	0.18	0	0	0	0
6	Leucaspius delineatus (Heckel, 1843)	Belica	No	0	0	0.9	0	0	0	0	0	0	0	0	0
7	Misgurnus fossilis (Linnaeus, 1758)	Weatherfish	No	0	0	0	0	0.58	0	0	0	0	0	0	0
8	Squalius cephalus (Linnaeus, 1758)	Chub	No	0.2	0	0	0	0	0	0.05	0	0	2.78	+	+
9	Barbatula barbatula (Linnaeus, 1758)	Stone loach	No	0	0	0	0	0	0	0.02	0	0	0.12	+	+
10	Perccottus glenii Dybowski, 1877	Chinese sleeper	Yes	0	0	0	0	0	0.06	0	0	0	0	0	0
11	Rhodeus amarus (Bloch, 1782)	Amur lingbitter	No	1.41	4.44	1.5	1.28	2.31	0.28	1.51	0.18	0	4.07	0	0
12	Blicca bjoerkna (Linnaeus, 1758)	White bream	No	0.2	0	3.44	0	0.72	7.86	2.45	0.71	6.45	9.62	+	+
13	Leuciscus leuciscus (Linnaeus, 1758)	Common dace	No	7.03	0	0.99	5.77	0	9.52	1.37	8.1	13.71	12.99	+	+
14	Gymnocephalus baloni Holc’k & Hensel, 1974	Danube ruffe	No	0	0	0	0	0	2.12	0.28	0	0	0	0	0
15	Gymnocephalus cernua (Linnaeus, 1758)	Ruffe	No	0	0	0.17	0	0	2.06	1.99	1.23	0.81	0.58	+	+
16	Gymnocephalus acerina (Gmelin, 1789)	Donets ruffe	No	0	0	0	0	0	12.32	4.14	1.41	0	3.95	0	0
17	Aspius aspius (Linnaeus, 1758)	Asp	No	0.27	0.89	0.48	3.2	0.43	0.89	1.54	1.06	0	0.05	+	+
18	Syngnathus abaster Risso, 1827 sh	Black-striped pipefi	Yes	0	0	0	0	0	0	0.03	0	0	0	0	0
19	Carassius carassius (Linnaeus, 1758)	Crucian carp	No	0	0	0	0	0	0	0.01	0	0	0	+	+
20	Carassius gibelio (Bloch, 1782)	Prussian carp	No	0	2.67	0	0	0	0	1.25	0	0	0	+	+
21	Pungitius platygaster (Kessler, 1859)	Southern ninespine stickleback	Yes	0	0	0	0	0	0	0.06	0	0	0	0	0
22	Gasterosteus aculeatus Linnaeus, 1758	Three-spined stickleback	No	0.07	8.11	9.07	0	0	0	0	0	0	0.23	0	0
23	Scardinius erythrophthalmus (Linnaeus, 1758)	Rudd	No	0.13	2.67	3.97	4.49	1.88	0.15	0.87	0	1.61	5.41	+	+
24	Abramis brama (Linnaeus, 1758)	Freshwater bream	No	2.68	9.89	13.62	18.59	17.17	5.16	5.91	1.23	19.36	11.37	+	+
25	Tinca tinca (Linnaeus, 1758)	Tench	No	0	1.78	0.1	0	0	0.03	0.6	0.18	0	0	+	+
26	Lota lota (Linnaeus, 1758)	Burbot	No	7.7	0	0	0	0	0.09	0	0.18	0	0.12	+	+
27	Perca fluviatilis Linnaeus, 1758	European perch	No	0	12	15.21	16.67	32.62	5.19	18.02	6.86	8.06	1.58	+	+
28	Gobio gobio (Linnaeus, 1758)	Gudgeon	No	1.94	9.78	3.73	10.26	0	0.28	0	0	0	0.57	+	+
29	Romanogobio belingi (Slastenenko, 1934)	White-finned gudgeon	No	0	0	0	0	0	6.39	7.51	3.17	0	0.29	0	0
30	Rutilus rutilus (Linnaeus, 1758)	Roach	No	2.54	25.33	17.66	16.02	17.46	10.84	17.2	3.87	18.55	6.13	+	+
31	Chondrostoma nasus (Linnaeus, 1758)	Common nase	No	0	0	0	0	0.14	1.17	4.18	0	0	0.89	0	0
32	Benthophilus stellatus (Sauvage, 1874)	Stellate tadpole-goby	Yes	0	0	0	0	0	0	0.1	0	0	0	0	0
33	Vimba vimba (Linnaeus, 1758)	Vimba bream	No	0.13	0	0	0	0	0	0	0	0	0.03	+	+
34	Ballerus ballerus (Linnaeus, 1758)	Zope	No	0	0	0	0	0	0.15	0.01	0	0	0	0	0
35	Cyprinus carpio carpio L.	common carp	Yes	0	0	0	0	0	0	0	0	0	0	+	+
36	Silurus glanis Linnaeus, 1758	Wels catfish	No	0	0	0	0	0	0.03	0.2	0.18	0	0	+	+
37	Sander lucioperca (Linnaeus, 1758)	Pike-perch	No	0.07	0.89	0.29	0	0	0.92	0.41	0.35	0	0.08	+	+
38	Clupionella cultriventris (Nordmann, 1840)	Black Sea sprat	Yes	0	0	0	0	0	0	0.01	0	0	0	0	0
39	Alburnus alburnus (Linnaeus, 1758)	Bleak	No	74.69	8	8.56	13.46	3.32	21.41	5.92	25.17	19.36	29.92	+	+
40	Sabanejewia baltica Witkowski, 1994	Golden spini loach	No	0	0	0	0	0	0	0	0.35	0	0	0	0
41	Cobitis taenia Linnaeus, 1758	Spini loach	No	0	0.44	13.56	0	6.21	4.08	6.6	29.21	3.23	3.91	+	+
42	Esox lucius Linnaeus, 1758	Northern pike	No	0.74	1.33	1.16	1.28	0.43	0.89	1.74	1.94	4.03	1.53	+	+
43	Leuciscus idus (Linnaeus, 1758)	Ide	No	0.13	1.33	2.49	5.13	5.05	1.17	4.26	1.23	4.03	0.24	+	+
