## Supplement 3 for "Environmental DNA (eDNA) metabarcoding surveys extend the range of invasion for non-indigenous freshwater species in Eastern Europe"

phylum	class	order	family	species	N	B	DB	DBD	PP	PN	NZ	DM	S	BZ	ZD	DVD
Cnidaria	Hydrozoa	Anthoathecata	Hydridae	Hydridae gen. spp.	129	0	2	27	2	5	6	32	0	0	4	46
Mollusca	Gastropoda	Neritopsina	Neritidae	Theodoxus fluviatilis (Linnaeus, 1758)	6	0	0	0	44	0	13	12	27	45	2	3
Mollusca	Gastropoda	Architaenioglossa	Viviparidae	Viviparus viviparus (Linnaeus, 1758)	16	25	52	17	126	29	121	66	46	14	2	5
Mollusca	Gastropoda	Neotaenioglossa	Hydrobiidae	Lithoglyphus naticoides (C.Pfeiffer, 1828)	8	2	0	2	1	36	0	46	5	48	23	3
Mollusca	Gastropoda	Neotaenioglossa	Amnicolidae	Marstoniopsis scholtzi (A. Schmidt, 1856)	0	0	0	0	0	0	0	0	0	0	0	3
Mollusca	Gastropoda	Neotaenioglossa	Bithyniidae	Bithynia leachi (Sheppard, 1823)	0	0	13	0	0	0	0	0	0	0	0	0
Mollusca	Gastropoda	Neotaenioglossa	Bithyniidae	Bithynia tentaculata (Linnaeus, 1758)	0	2	40	2	9	0	26	3	2	16	4	12
Mollusca	Gastropoda	Ectobranchia	Valvatidae	Valvata piscinalis (O.F. MŸller, 1774)	0	0	0	0	0	0	0	7	0	0	1	9
Mollusca	Gastropoda	Pulmonata	Acroloxidae	Acroloxus lacustris (Linnaeus, 1758)	0	2	3	2	0	0	3	0	0	0	0	0
Mollusca	Gastropoda	Pulmonata	Lymnaeidae	Lymnaea stagnalis (Linnaeus, 1758)	0	0	2	1	1	1	1	2	0	0	2	2
Mollusca	Gastropoda	Pulmonata	Lymnaeidae	Radix ampla (Hartmann, 1841)	0	0	0	0	0	0	0	1	0	0	1	0
Mollusca	Gastropoda	Pulmonata	Lymnaeidae	Radix balthica (Linnaeus, 1758)	0	0	0	0	6	0	3	4	0	0	3	2
Mollusca	Gastropoda	Pulmonata	Lymnaeidae	Stagnicola corvus (Gmelin, 1791)	0	0	0	3	0	0	1	0	0	0	0	0
Mollusca	Gastropoda	Pulmonata	Lymnaeidae	Stagnicola palustris (O.F. MŸller, 1774)	0	0	0	0	4	0	7	0	0	0	0	1
Mollusca	Gastropoda	Pulmonata	Lymnaeidae	Lymnaeidae gen. spp.	0	0	0	4	7	1	3	3	0	0	0	11
Mollusca	Gastropoda	Pulmonata	Physidae	Physa fontinalis (Linnaeus, 1761)	1	1	0	1	0	0	13	1	0	0	1	0
Mollusca	Gastropoda	Pulmonata	Planorbidae	Anisus vortex (Linnaeus, 1758)	0	0	0	0	0	0	12	1	0	0	0	0
Mollusca	Gastropoda	Pulmonata	Planorbidae	Ancylus fluviatilis O.F. MŸller, 1774	0	0	1	3	0	0	0	0	0	0	0	0
Mollusca	Gastropoda	Pulmonata	Planorbidae	Bathyomphalus contortus (Linnaeus, 1758)	0	0	2	1	0	0	1	0	0	0	0	0
Mollusca	Gastropoda	Pulmonata	Planorbidae	Gyraulus albus (O.F. MŸller, 1774)	0	0	2	9	1	0	15	1	0	0	0	6
Mollusca	Gastropoda	Pulmonata	Planorbidae	Gyraulus crista (Linnaeus, 1758)	0	2	1	0	1	0	1	0	0	0	0	0
Mollusca	Gastropoda	Pulmonata	Planorbidae	Planorbarius corneus (Linnaeus, 1758)	1	1	2	1	0	0	1	1	1	0	0	0
Mollusca	Gastropoda	Pulmonata	Planorbidae	Planorbis carinatus O. F. MŸller, 1774	0	0	0	1	0	0	0	0	0	0	0	0
Mollusca	Gastropoda	Pulmonata	Planorbidae	Segmentina nitida (O. F. MŸller, 1774)	0	1	5	0	0	0	2	0	0	0	0	0
Mollusca	Bivalvia	Veneroidea	Unionidae	Anodonta anatina (Linnaeus, 1758)	0	0	0	0	0	0	0	0	0	1	0	0
Mollusca	Bivalvia	Veneroidea	Unionidae	Anadonta sp.	1	0	0	0	0	0	0	0	0	0	0	0
Mollusca	Bivalvia	Veneroidea	Unionidae	Unio tumidus (Philipson, 1788)	0	0	0	0	0	3	0	0	0	0	0	0
Mollusca	Bivalvia	Veneroidea	Sphaeriidae	Musculium lacustre (O. F. MŸller, 1774)	0	0	0	3	0	0	0	0	0	0	0	0
Mollusca	Bivalvia	Veneroidea	Sphaeriidae	Pisidium amnicum (O.F. MŸller, 1774)	0	3	0	0	0	6	0	0	0	0	0	2
Mollusca	Bivalvia	Veneroidea	Sphaeriidae	Pisidium henslowanum (Sheppard, 1823)	0	0	0	0	0	0	0	0	0	5	0	0
Mollusca	Bivalvia	Veneroidea	Sphaeriidae	Pisidium sp.	3	2	0	0	3	0	0	10	5	2	5	11
Mollusca	Bivalvia	Veneroidea	Sphaeriidae	Sphaerium corneum (Linnaeus 1758)	0	2	2	0	0	0	0	0	0	3	0	1
Mollusca	Bivalvia	Veneroidea	Sphaeriidae	Sphaerium rivicola (Lamarck, 1818)	1	0	0	0	0	2	0	0	0	0	1	0
Mollusca	Bivalvia	Veneroidea	Sphaeriidae	Sphaerium sp.	0	0	0	0	1	0	0	0	0	0	0	0
Mollusca	Bivalvia	Veneroidea	Dreissenidae	Dreissena polymorpha (Pallas, 1771)	0	10	1	0	0	0	0	0	1	0	0	0
Annelida	Oligochaeta	Haplotaxida	Tubificidae	Stylaria lacustris (Linnaeus, 1767)	209	4	94	184	318	485	80	364	50	18	1324	452
Annelida	Oligochaeta	Haplotaxida	Tubificidae	Oligochaeta gen. spp.	35	31	7	5	6	6	34	10	6	4	19	11
Annelida	Hirudinea	Rhynchobdellida	Haemopidae	Haemopis sanguisuga (Linnaeus, 1758)	0	0	0	0	0	0	1	0	0	0	0	0
Annelida	Hirudinea	Rhynchobdellida	Glossiphoniidae	Helobdella stagnalis (Linnaeus, 1758)	0	0	6	0	1	0	3	0	0	0	1	1
Annelida	Hirudinea	Rhynchobdellida	Glossiphoniidae	Hemiclepsis marginata (O.F. MŸller, 1774)	0	0	0	0	0	0	2	3	0	0	0	0
Annelida	Hirudinea	Rhynchobdellida	Glossiphoniidae	Glossiphonia complanata (Linnaeus, 1758)	1	0	0	0	1	0	2	0	0	0	0	3
Annelida	Hirudinea	Rhynchobdellida	Glossiphoniidae	Glossiphonia heteroclita (Linnaeus, 1761)	1	0	0	2	0	0	3	0	0	0	0	0
Annelida	Hirudinea	Rhynchobdellida	Piscicolidae	Piscicola geometra (Linnaeus, 1761)	7	0	0	0	0	6	7	0	0	0	1	1
Annelida	Hirudinea	Rhynchobdellida	Erpobdellidae	Erpobdella octoculata (Linnaeus, 1758)	14	0	0	14	2	0	17	0	0	0	0	0
Annelida	Hirudinea	Rhynchobdellida	Erpobdellidae	Erpobdella sp.	5	0	0	0	0	0	0	0	0	0	0	0
Arthropoda	Arachnidae	Trombidiformes	Hydracarina	Hydracarina gen. sp.	1	1	25	12	9	2	16	7	0	56	10	16
Arthropoda	Malacostraca	Arguloida	Argulidae	Argulus foliaceus Linnaeus, 1758	0	0	0	0	0	0	0	1	0	0	0	0
Arthropoda	Malacostraca	Isopoda	Asellidae	Asellus aquaticus (Linnaeus, 1758)	15	14	32	0	1	0	7	89	7	0	0	1
Arthropoda	Malacostraca	Amphipoda	Corophiidae	Chelicorophium curvispinum Sars, 1895	1	0	0	0	0	46	9	0	13	0	0	0
Arthropoda	Malacostraca	Amphipoda	Corophiidae	Chelicorophium robustum (G. O. Sars, 1895)	0	0	0	0	0	2	1	0	0	0	0	0
Arthropoda	Malacostraca	Amphipoda	Gammaridae	Dikerogammarus haemobaphes (Eichwald, 1841)	0	3	0	1	1	5	4	1	61	0	0	0
Arthropoda	Malacostraca	Amphipoda	Gammaridae	Gammarus varsoviensis Jazdzewski, 1975	7	0	0	0	0	0	0	0	0	0	4	7
Arthropoda	Malacostraca	Amphipoda	Gammaridae	Echinogammarus ischnus (Stebbing, 1898)	0	3	0	0	0	0	1	0	0	0	0	0
Arthropoda	Malacostraca	Amphipoda	Gammaridae	Gammaridae gen. spp.	0	0	1	1	1	0	0	0	0	0	0	0
Arthropoda	Malacostraca	Amphipoda	Pontogammaridae	Obesogammarus crassus (Sars, 1894)	1	0	0	0	0	294	36	0	0	0	0	0
Arthropoda	Malacostraca	Amphipoda	Pontogammaridae	Obesogammarus obesus (Sars, 1896)	0	0	0	0	0	2	0	0	0	0	0	0
Arthropoda	Malacostraca	Mysida	Mysidae	Limnomysis benedeni Czerniavsky, 1882	0	0	0	0	0	20	30	0	0	0	0	0
Arthropoda	Malacostraca	Decapoda	Cambaridae	Orconectes limosus (Rafinesque, 1817) (?)	1	1	0	0	0	0	0	0	0	0	0	0
Arthropoda	Insecta	Collembola	Poduridae	Podura aquatica (Linnaeus, 1758)	0	0	0	1	0	0	0	0	0	0	0	0
Arthropoda	Insecta	Collembola	Isotomidae	Isotoma viridis Bourlet, 1839	0	0	0	0	0	3	0	0	0	0	0	0
Arthropoda	Insecta	Plecoptera	Leuctridae	Leuctra sp.	1	0	0	0	0	0	0	0	0	0	0	0
Arthropoda	Insecta	Ephemeroptera	Baetidae	Centroptilum luteolum (MŸller, 1776)	0	0	0	1	0	0	0	0	0	0	0	5
Arthropoda	Insecta	Ephemeroptera	Baetidae	Cloeon simile Eaton, 1870	0	0	67	71	13	12	14	8	0	0	25	86
Arthropoda	Insecta	Ephemeroptera	Baetidae	Procloeon bifidum Bengtsson, 1912	5	0	0	0	0	0	0	8	4	153	216	52
Arthropoda	Insecta	Ephemeroptera	Baetidae	Baetis fuscatus (Linnaeus, 1761)	3	0	0	0	0	0	0	0	0	0	0	0
Arthropoda	Insecta	Ephemeroptera	Baetidae	Baetis gr. tricolor Tshernova, 1928	0	0	0	0	0	0	0	0	0	0	11	2
Arthropoda	Insecta	Ephemeroptera	Baetidae	Baetis vernus Curtis, 1834	58	0	0	0	0	0	0	0	10	549	4	0
Arthropoda	Insecta	Ephemeroptera	Baetidae	Baetis sp.	2	0	0	0	0	0	0	0	0	0	2	0
Arthropoda	Insecta	Ephemeroptera	Heptageniidae	Heptagenia sulphurea (MŸller, 1776)	1	0	0	0	0	0	0	0	10	1	0	0
Arthropoda	Insecta	Ephemeroptera	Heptageniidae	Heptagenia sp.	5	0	0	0	0	0	0	0	9	10	3	2
Arthropoda	Insecta	Ephemeroptera	Ephemerellidae	Ephemerella ignita (Poda, 1761)	5	0	0	0	0	0	0	0	0	3	14	10
Arthropoda	Insecta	Ephemeroptera	Ephemeridae	Ephemera sp.	0	0	0	0	0	0	0	0	2	1	0	0
Arthropoda	Insecta	Ephemeroptera	Potamanthidae	Potamanthus luteus (Linnaeus, 1767)	4	0	0	0	0	0	0	0	0	0	1	0
Arthropoda	Insecta	Ephemeroptera	Caenidae	Brachycercus harrisella Curtis, 1834	0	0	0	0	0	0	0	0	0	0	5	0
Arthropoda	Insecta	Ephemeroptera	Caenidae	Caenis horaria (Linnaeus, 1758)	2	3	3	1	0	0	0	0	1	0	11	0
Arthropoda	Insecta	Ephemeroptera	Caenidae	Caenis macrura Stephens, 1835	1	0	0	0	0	0	0	1	3	15	0	4
Arthropoda	Insecta	Ephemeroptera	Caenidae	Caenis robusta Eaton, 1884	0	8	3	5	0	6	54	33	3	0	0	0
Arthropoda	Insecta	Ephemeroptera	Caenidae	Caenis sp.	3	0	0	0	0	0	0	0	0	12	0	0
Arthropoda	Insecta	Trichoptera	Hydropsychidae	Hydropsyche contubernalis McLachlan, 1865	16	0	0	0	0	0	0	0	8	9	2	0
Arthropoda	Insecta	Trichoptera	Hydropsychidae	Hydropsyche pellucidula (Curtis, 1834)	0	0	0	0	0	0	0	0	0	1	0	0
Arthropoda	Insecta	Trichoptera	Hydropsychidae	Hydropsyche sp.	0	0	0	0	0	0	0	0	6	0	0	0
Arthropoda	Insecta	Trichoptera	Polycentropodinae	Neureclipsis bimaculata (Linnaeus, 1761)	1	0	0	0	0	2	2	3	12	0	0	0
Arthropoda	Insecta	Trichoptera	Brachycentridae	Brachycentrus subnubilus Curtis, 1834	0	0	0	0	0	0	0	0	74	0	1	0
Arthropoda	Insecta	Trichoptera	Limnephilidae	Anabolia sp.	0	2	5	0	0	0	0	0	2	0	0	1
Arthropoda	Insecta	Trichoptera	Limnephilidae	Limnephilus flavicornis (Fabricius, 1787)	0	0	2	0	0	0	0	2	0	0	0	0
Arthropoda	Insecta	Trichoptera	Limnephilidae	Limnephilus rhombicus (Linnaeus, 1758)	0	1	1	0	0	0	0	0	0	0	0	0
Arthropoda	Insecta	Trichoptera	Hydroptilidae	Hydroptila sp.	0	0	0	0	0	0	0	0	0	1	0	2
Arthropoda	Insecta	Trichoptera	Hydroptilidae	Ithytrichia lamellarus Eaton, 1873	0	0	0	0	0	0	0	0	0	1	1	1
Arthropoda	Insecta	Trichoptera	Hydroptilidae	Orthotrichia sp.	0	0	0	1	1	2	4	0	0	0	0	0
Arthropoda	Insecta	Trichoptera	Hydroptilidae	Oxyethira sp.	0	0	2	1	0	0	0	0	0	0	0	0
Arthropoda	Insecta	Trichoptera	Leptoceridae	Athripsodes aterrimus (Stephens, 1836)	0	0	0	0	0	0	0	0	0	0	1	0
Arthropoda	Insecta	Trichoptera	Leptoceridae	Leptocerus tineiformis Curtis, 1834	0	0	0	0	0	1	160	33	0	0	0	0
Arthropoda	Insecta	Trichoptera	Leptoceridae	Mystacides longicornis (Linnaeus, 1758)	0	0	0	0	0	0	0	0	1	0	0	0
Arthropoda	Insecta	Trichoptera	Leptoceridae	OecetisÊlacustrisÊ(Pictet, 1834)	0	0	0	0	0	0	1	4	0	0	0	0
Arthropoda	Insecta	Trichoptera	Leptoceridae	Triaenodes bicolor (Curtis, 1834)	0	0	1	0	1	1	2	0	0	0	0	0
Arthropoda	Insecta	Odonata	Calopterygidae	Calopteryx splendens (Harris, 1782)	0	0	0	0	1	1	0	0	0	0	0	0
Arthropoda	Insecta	Odonata	Caenogrionidae	Coenagrion puella Linnaeus, 1758	0	0	0	1	0	1	21	10	0	0	0	0
Arthropoda	Insecta	Odonata	Caenogrionidae	Coenagrion pulchellum (Vander Linden, 1825)	0	0	0	0	1	0	0	0	0	0	0	0
Arthropoda	Insecta	Odonata	Caenogrionidae	Erythromma najas (Hansemann, 1823)	0	0	0	0	0	1	1	2	0	0	0	0
Arthropoda	Insecta	Odonata	Caenogrionidae	Coenogrionidae gen. spp.	0	0	1	2	1	0	0	0	0	0	0	0
Arthropoda	Insecta	Odonata	Platycnemididae	Platycnemis pennipes (Pallas, 1771)	0	0	0	0	0	0	0	0	0	1	0	1
Arthropoda	Insecta	Odonata	Gomphidae	Ophiogomphus cecilia (Fourcroy, 1785)	0	0	0	0	0	0	0	0	0	2	0	2
Arthropoda	Insecta	Odonata	Gomphidae	Ophiogomphus sp.	0	0	0	0	0	0	0	0	0	0	0	1
Arthropoda	Insecta	Heteroptera	Nepidae	Ranatra linearis (Linnaeus, 1758)	0	0	0	0	2	0	3	0	0	0	0	0
Arthropoda	Insecta	Heteroptera	Nepidae	Nepa cinerea Linnaeus, 1758	0	0	0	0	0	1	0	0	0	0	0	0
Arthropoda	Insecta	Heteroptera	Notonectidae	Notonecta sp.	0	0	0	0	1	0	0	0	0	0	0	0
Arthropoda	Insecta	Heteroptera	Pleidae	Plea minutissima Leach, 1817	0	0	1	0	1	5	55	13	0	0	0	0
Arthropoda	Insecta	Heteroptera	Naucoridae	Ilyocoris cimicoides (Linnaeus, 1758)	0	0	8	6	8	0	7	2	4	0	1	0
Arthropoda	Insecta	Heteroptera	Aphelocheiridae	Aphelocheirus aestivalis (Fabricius, 1794)	2	0	0	0	0	0	0	0	0	0	0	0
Arthropoda	Insecta	Heteroptera	Corixidae	Micronecta griseola Horv‡th, 1899	0	0	0	0	0	3	0	0	6	0	19	1
Arthropoda	Insecta	Heteroptera	Corixidae	Sigara sp.	0	0	0	0	0	0	1	0	1	0	1	0
Arthropoda	Insecta	Heteroptera	Corixidae	Corixidae gen. spp.	0	0	0	0	0	1	0	0	0	0	0	0
Arthropoda	Insecta	Heteroptera	Mesoveliidae	Mesovelia furcata Mulsant et Rey, 1852	0	0	4	0	0	0	0	0	0	0	1	0
Arthropoda	Insecta	Heteroptera	Gerridae	Gerridae gen. spp.	0	0	2	0	0	5	0	0	1	0	1	0
Arthropoda	Insecta	Coleoptera	Haliplidae	Haliplus fluviatilis AubŽ, 1836	0	0	0	0	0	1	1	2	0	0	1	2
Arthropoda	Insecta	Coleoptera	Haliplidae	Haliplus sp.	0	0	0	3	1	0	0	0	0	0	0	0
Arthropoda	Insecta	Coleoptera	Dytiscidae	Nebrioporus elegans (Panzer, 1794)	0	0	0	0	0	0	0	0	0	0	1	0
Arthropoda	Insecta	Coleoptera	Dytiscidae	Laccophilus hyalinus (De Geer, 1774)	0	0	0	0	0	0	0	1	0	1	2	0
Arthropoda	Insecta	Coleoptera	Dytiscidae	Dytiscidae gen. spp.	1	1	1	1	3	0	2	2	0	0	0	7
Arthropoda	Insecta	Coleoptera	Helophoridae	Helophorus minutus Fabricius, 1775	0	0	0	0	0	0	0	0	0	0	1	0
Arthropoda	Insecta	Coleoptera	Hydrochidae	Hydrochus ignicollis Motschulsky, 1860	0	0	0	0	0	0	0	1	0	0	0	0
Arthropoda	Insecta	Coleoptera	Hydrophilidae	Hydrophilidae gen. sp.	0	0	1	0	0	1	0	0	0	0	1	1
Arthropoda	Insecta	Coleoptera	Scirtidae	Scirtidae sp.	0	0	0	0	0	0	7	0	0	0	0	0
Arthropoda	Insecta	Coleoptera	Elmidae	Macronychus quadrituberculatus (MŸller, 1806)	0	0	0	0	0	0	0	0	0	0	2	0
Arthropoda	Insecta	Coleoptera	Elmidae	Oulimnius tuberculatus (MŸller, 1806)	0	0	0	0	0	0	0	0	0	0	0	2
Arthropoda	Insecta	Coleoptera	Elmidae	Elmidae gen. spp.	1	0	0	0	0	0	0	0	0	0	0	2
Arthropoda	Insecta	Diptera	Chaoboridae	Chaoboridae gen. spp.	0	0	0	1	1	9	0	1	0	0	0	0
Arthropoda	Insecta	Diptera	Chironomidae	Chironomidae gen. spp.	708	33	160	47	269	173	48	113	74	121	777	533
Arthropoda	Insecta	Diptera	Ceratopogonidae	Ceratopogonidae gen. spp.	7	2	0	1	0	9	2	0	1	5	10	0
Arthropoda	Insecta	Diptera	Culicidae	Culicidae gen. spp.	0	0	1	0	0	6	0	0	0	0	2	0
Arthropoda	Insecta	Diptera	Plychodidae	Psychodidae gen. spp.	0	0	0	0	0	0	0	0	0	0	1	0
Arthropoda	Insecta	Diptera	Simuliidae	Simuliidae gen. spp.	14	0	0	0	0	5	0	0	284	11	0	0
Arthropoda	Insecta	Diptera	Stratiomyidae	Stratiomyidae gen, spp.	0	0	1	0	0	0	3	0	0	0	0	0
Arthropoda	Insecta	Lepidoptera	Crambidae	Cataclysta lemnata (Linnaeus, 1758)	0	0	0	0	0	0	1	0	0	0	0	0
