## Supplement 5 for "Environmental DNA (eDNA) metabarcoding surveys extend the range of invasion for non-indigenous freshwater species in Eastern Europe"

assay	kingdom	phylum	class	order	family	genus	species	tax_id	common_name	BZ	B	DBD	DB	DM	DVD	NZ	N	PN	PP	S	ZD
fish (16S)	Animalia	Chordata	Actinopterygii	Esociformes	Esocidae	Esox	Esox lucius	Esox lucius	Northern pike	46876	31196	17823	27342	7043	5266	38896	64213	442311	38142	413969	21841
fish (16S)	Animalia	Chordata	Actinopterygii	Gadiformes	Lotidae	Lota	Lota lota	Lota lota	Burbot	0	0	0	0	0	0	0	0	76	0	66123	0
fish (16S)	Animalia	Chordata	Actinopterygii	Gobiiformes	Gobiidae	Babka	Babka gymnotrachelus	Babka gymnotrachelus (Neogobius)	Racer goby	0	19266	41706	2	16929	0	81652	7	137	29277	137775	11
fish (16S)	Animalia	Chordata	Actinopterygii	Gobiiformes	Gobiidae	Neogobius	Neogobius fluviatilis	Neogobius fluviatilis	Monkey goby	1132	1224	0	0	31198	0	0	0	21	598	0	0
fish (16S)	Animalia	Chordata	Actinopterygii	Gobiiformes	Gobiidae	Proterorhinus	Proterorhinus semilunaris	Proterorhinus semilunaris	Western tubenose goby	0	0	0	0	0	0	0	0	39	7549	36825	0
fish (16S)	Animalia	Chordata	Actinopterygii	Gobiiformes	Odontobutidae	Perccottus	Perccottus glenii	Perccottus glenii	Chinese sleeper	0	4991	368	5655	0	0	0	2	0	1589	0	0
fish (16S)	Animalia	Chordata	Actinopterygii	Perciformes	Percidae	Gymnocephalus	Gymnocephalus baloni	Gymnocephalus baloni	Balon's ruffe	0	0	0	0	0	0	0	0	180306	0	14	0
fish (16S)	Animalia	Chordata	Actinopterygii	Perciformes	Percidae	Gymnocephalus	Gymnocephalus cernua	Gymnocephalus cernua	Ruffe	16841	0	0	0	11372	0	11246	0	7	0	0	0
fish (16S)	Animalia	Chordata	Actinopterygii	Perciformes	Percidae	Gymnocephalus	Gymnocephalus schraetser	Gymnocephalus schraetser	Stripped ruffe	90	0	0	0	332	0	90	0	2	0	0	0
fish (16S)	Animalia	Chordata	Actinopterygii	Perciformes	Percidae	Perca	Perca fluviatilis	Perca fluviatilis	European perch	94995	202151	134279	196448	93054	71713	70981	35	339562	101385	544671	74698
fish (16S)	Animalia	Chordata	Actinopterygii	Perciformes	Percidae	Sander	Sander lucioperca	Sander lucioperca	Zander	0	0	0	7053	0	0	0	0	0	0	0	0
fish (16S)	Animalia	Chordata	Actinopterygii	Scorpaeniformes	Cottidae	Cottus	Cottus gobio	Cottus gobio	European bullhead	0	0	0	0	5	5	0	0	0	0	0	27075
fish (16S)	Animalia	Chordata	Amphibia	Anura	Bufonidae	Bufo	Bufo bufo	Bufo	Common toad	0	0	10469	0	14821	0	0	9	11	0	0	2211
fish (16S)	Animalia	Chordata	Amphibia	Anura	Ranidae	Pelophylax	Pelophylax ridibundus	Pelophylax	Marsh frog	667	6	0	0	0	0	0	0	0	0	0	0
fish (16S)	Animalia	Chordata	Amphibia	Anura	Ranidae	Rana	Rana temporaria	Rana	Common frog	0	0	0	0	0	98	0	0	0	0	0	0
crustacean (16S)	Animalia	NA	NA	NA	NA	NA	NA	Protostomia	NA	51409	58799	38107	83060	7222	248	68943	226208	229141	72712	74052	99
crustacean (16S)	Animalia	Arthropoda	Arachnida	Opiliones	NA	NA	NA	Cyphophthalmi	Mite harvestmen	228	10632	16290	114645	9	7	231	4962	3783	64971	58	8
crustacean (16S)	Animalia	NA	NA	NA	NA	NA	NA	Eumetazoa	NA	259	82661	680	38208	3	1629	6501	1049	16524	3587	670	1366
crustacean (16S)	Animalia	NA	NA	NA	NA	NA	NA	Bilateria	NA	26168	15555	2923	24506	2995	1722	4607	1623	215	27430	10715	794
crustacean (16S)	Animalia	Arthropoda	Branchiopoda	Cladocera	Polyphemidae	Polyphemus	Polyphemus pediculus	Polyphemus pediculus	Onychopod	18	0	98703	10	4	0	37	6	2	16790	4	0
crustacean (16S)	Animalia	Arthropoda	Insecta	NA	NA	NA	NA	Neoptera	NA	840	0	0	0	92	4039	0	762	16510	0	28631	70
crustacean (16S)	Animalia	Arthropoda	Branchiopoda	Cladocera	Daphniidae	Daphnia	NA	Daphnia	Water fleas	169	49	38696	14	3	16	569	12	315	2960	344	0
crustacean (16S)	Animalia	Arthropoda	Insecta	Diptera	Chironomidae	Chironomus	NA	Chironomus	Midges	1330	3	89	31	61	90	88	5	14	380	34096	4
crustacean (16S)	Animalia	Arthropoda	Insecta	Ephemeroptera	Caenidae	NA	NA	Caenidae	Small squaregill mayflies	167	0	0	32533	68	53	21	36	6	22	1521	85
crustacean (16S)	Animalia	Arthropoda	Branchiopoda	Diplostraca	Sididae	Diaphanosoma	Diaphanosoma brachyurum	Diaphanosoma brachyurum	Ctenopods	2	10	26065	79	2	0	2	54	2	2	0	0
crustacean (16S)	Animalia	Arthropoda	NA	NA	NA	NA	NA	Pancrustacea	NA	6002	0	0	0	11	0	0	0	11343	0	168	49
crustacean (16S)	Animalia	Arthropoda	Insecta	Diptera	Chironomidae	Cladotanytarsus	NA	Cladotanytarsus	Midges	0	25	41	0	0	17178	39	91	0	0	0	15
crustacean (16S)	Animalia	Arthropoda	NA	NA	NA	NA	NA	Arthropoda	NA	127	5321	53	8222	0	36	317	62	1161	987	136	28
crustacean (16S)	Animalia	Arthropoda	Insecta	Diptera	Chironomidae	Paratanytarsus	Paratanytarsus dissimilis	Paratanytarsus dissimilis	Midges	611	0	0	0	5	13259	0	0	0	0	72	0
crustacean (16S)	Animalia	NA	NA	NA	NA	NA	NA	Panarthropoda	NA	17	4191	406	736	11	0	23	81	114	486	1112	20
crustacean (16S)	Animalia	NA	NA	NA	NA	NA	NA	Animalia	NA	127	207	21	134	3	1788	5	30	3340	49	313	187
crustacean (16S)	Animalia	Arthropoda	Branchiopoda	Cladocera	Leptodoridae	Leptodora	Leptodora kindtii	Leptodora kindtii	Predatory water fleas	3	0	0	4	0	0	4	4500	0	0	0	0
crustacean (16S)	Animalia	Ectoprocta	Gymnolaemata	Ctenostomata	Paludicellidae	Paludicella	NA	Paludicella	Bryozoans	1057	49	0	16	49	2632	116	96	0	256	9	3
crustacean (16S)	Animalia	Arthropoda	Branchiopoda	Cladocera	Bosminidae	NA	NA	Bosminidae	Anomopods	0	77	2311	1299	0	0	0	141	0	3	0	0
crustacean (16S)	Animalia	Arthropoda	Insecta	Ephemeroptera	Leptophlebiidae	Paraleptophlebia	Paraleptophlebia vaciva	Paraleptophlebia vaciva	Pronggilled mayfly	642	0	0	0	155	1883	0	0	0	0	0	448
crustacean (16S)	Animalia	Arthropoda	Insecta	Diptera	Chironomidae	NA	NA	Chironomidae	Chironomids	113	2	20	13	0	20	872	0	8	47	607	96
crustacean (16S)	Animalia	Arthropoda	Branchiopoda	Cladocera	NA	NA	NA	Cladocera	Water fleas	0	0	1509	0	0	0	0	0	0	2	0	0
crustacean (16S)	Animalia	Arthropoda	Entognatha	Collembola	Poduridae	Podura	Podura aquatica	Podura aquatica	Water springtail	0	1266	0	0	0	0	0	0	0	0	0	0
crustacean (16S)	Animalia	Arthropoda	Insecta	Ephemeroptera	Heptageniidae	Heptagenia	Heptagenia sulphurea	Heptagenia sulphurea	Flatheaded mayflies	0	0	0	0	198	850	0	0	0	0	0	109
crustacean (16S)	Animalia	Arthropoda	Insecta	Diptera	Simuliidae	Simulium	Simulium maculatum	Simulium maculatum	Black flies	0	0	0	0	0	0	2	0	905	0	162	0
crustacean (16S)	Animalia	Arthropoda	Insecta	NA	NA	NA	NA	Endopterygota	NA	514	0	0	0	186	175	0	136	0	0	0	8
crustacean (16S)	Animalia	Arthropoda	Branchiopoda	Diplostraca	Sididae	Diaphanosoma	Diaphanosoma dubium	Diaphanosoma dubium	Ctenopods	0	0	0	727	0	0	0	0	0	0	0	0
crustacean (16S)	Animalia	Arthropoda	Insecta	Ephemeroptera	Heptageniidae	NA	NA	Heptageniidae	Mayflies	126	0	0	0	460	0	0	0	0	0	0	0
crustacean (16S)	Animalia	Arthropoda	Insecta	Diptera	Chironomidae	NA	NA	Tanytarsini	Midges	294	0	0	0	12	236	0	0	0	0	0	30
crustacean (16S)	Animalia	Arthropoda	Insecta	Ephemeroptera	Caenidae	Caenis	NA	Caenis	Small squaregill mayflies	28	509	0	0	0	0	0	0	0	0	0	0
crustacean (16S)	Animalia	Arthropoda	Entognatha	Poduromorpha	Hypogastruridae	Ceratophysella	NA	Ceratophysella	Springtails	0	0	0	0	0	0	0	0	0	0	452	0
crustacean (16S)	Animalia	Arthropoda	Malacostraca	Isopoda	Asellidae	Asellus	Asellus aquaticus	Asellus aquaticus	Waterlouse	312	86	0	0	0	0	4	0	38	5	0	0
crustacean (16S)	Animalia	Arthropoda	Insecta	Hemiptera	Cicadellidae	Cabrulus	Cabrulus laberculus	Cabrulus laberculus	NA	98	0	0	0	0	346	0	0	0	0	0	0
crustacean (16S)	Animalia	Arthropoda	Insecta	Diptera	Simuliidae	Simulium	NA	Simulium	Black flies	439	0	0	0	0	0	0	0	0	0	0	0
crustacean (16S)	Animalia	Arthropoda	Insecta	Ephemeroptera	Heptageniidae	Heptagenia	Heptagenia sulphurea	Heptagenia	Flatheaded mayflies	0	0	0	0	378	0	0	0	0	0	0	55
crustacean (16S)	Animalia	Arthropoda	Hexanauplia	Calanoida	NA	NA	NA	Calanoida	Copepods	5	11	0	200	0	0	45	55	0	0	0	0
crustacean (16S)	Animalia	Arthropoda	Insecta	Odonata	Coenagrionidae	Erythromma	NA	Erythromma	Damselfly	253	0	0	0	0	0	0	0	0	0	0	0
crustacean (16S)	Animalia	Annelida	Clitellata	Haplotaxida	Naididae	Ilyodrilus	NA	Ilyodrilus	Annelids	0	0	0	0	0	0	0	0	0	0	221	0
crustacean (16S)	Animalia	Arthropoda	Insecta	Diptera	Chironomidae	Tanytarsus	Tanytarsus curticornis	Tanytarsus curticornis	Midges	0	0	0	0	0	0	0	0	0	0	216	0
crustacean (16S)	Animalia	Arthropoda	Insecta	Hemiptera	Aphididae	NA	NA	Aphididae	NA	207	0	0	0	0	0	0	0	0	0	0	0
crustacean (16S)	Animalia	Arthropoda	Malacostraca	Amphipoda	Gammaridae	Dikerogammarus	Dikerogammarus haemobaphes	Dikerogammarus haemobaphes	Demon shrimp	158	12	0	0	0	0	0	0	0	0	0	0
crustacean (16S)	Animalia	Arthropoda	Insecta	Diptera	Chironomidae	Chironomus	Chironomus tepperi	Chironomus tepperi	Midges	0	0	0	0	0	3	0	68	0	0	72	0
crustacean (16S)	Animalia	Bryozoa	Gymnolaemata	Ctenostomata	Vesiculariidae	NA	NA	Vesiculariidae	NA	138	0	0	0	0	0	0	0	0	0	0	0
crustacean (16S)	Animalia	Arthropoda	Insecta	Diptera	Chironomidae	Tanytarsus	NA	Tanytarsus	Midges	0	0	0	0	0	25	107	0	0	0	0	0
crustacean (16S)	Animalia	Arthropoda	Insecta	Diptera	NA	NA	NA	Diptera	NA	61	0	0	0	0	28	0	0	5	0	35	0
crustacean (16S)	Animalia	Cnidaria	Hydrozoa	Limnomedusae	Olindiidae	Craspedacusta	Craspedacusta sowerbii	Craspedacusta sowerbii	Peach blossom jellyfish	74	0	0	0	23	0	0	18	0	3	0	0
crustacean (16S)	Animalia	Annelida	Clitellata	Haplotaxida	Naididae	Stylaria	Stylaria lacustris	Stylaria lacustris	NA	0	0	0	0	0	0	0	0	0	0	121	0
crustacean (16S)	Animalia	Arthropoda	Insecta	Trichoptera	Sericostomatidae	NA	NA	Sericostomatidae	Bushtailed caddisflies	0	0	0	0	0	0	0	0	0	3	114	0
crustacean (16S)	Animalia	Arthropoda	Insecta	Ephemeroptera	Ephemerellidae	Ephemerella	Ephemerella cornutus	Ephemerella cornutus	Spiny crawler mayflies	0	0	0	0	0	0	0	0	0	0	0	114
crustacean (16S)	Animalia	Arthropoda	Insecta	Diptera	Chironomidae	Micropsectra	Micropsectra logani	Micropsectra logani	Midges	0	0	0	0	87	0	0	0	0	0	0	0
crustacean (16S)	Animalia	Arthropoda	Insecta	Plecoptera	Perlodidae	Isoperla	NA	Isoperla	Perlodid stoneflies	0	0	0	0	0	77	0	0	0	0	0	0
crustacean (16S)	Animalia	Arthropoda	Malacostraca	Decapoda	Cambaridae	Orconectes	Orconectes limosus	Orconectes limosus	Spinycheek crayfish	0	73	0	0	0	0	0	0	0	0	0	0
crustacean (16S)	Animalia	Arthropoda	Insecta	Ephemeroptera	Caenidae	Brachycercus	Brachycercus harrisella	Brachycercus harrisella	NA	16	0	0	0	0	53	0	0	0	0	0	0
crustacean (16S)	Animalia	Bryozoa	Gymnolaemata	NA	NA	NA	NA	Gymnolaemata	NA	0	0	0	2	0	0	6	51	0	0	0	0
crustacean (16S)	Animalia	Arthropoda	Insecta	Diptera	Chironomidae	Chironomus	Chironomus riparius	Chironomus riparius	Midges	64	0	0	0	0	0	0	0	0	0	0	0
crustacean (16S)	Animalia	Arthropoda	Insecta	NA	NA	NA	NA	Pterygota	NA	23	19	0	5	0	0	0	0	0	0	0	12
crustacean (16S)	Animalia	Bryozoa	Gymnolaemata	Cheilostomatida	NA	NA	NA	Buguloidea	NA	2	0	0	7	0	0	44	0	0	0	0	0
crustacean (16S)	Animalia	Arthropoda	Insecta	Ephemeroptera	Isonychiidae	Isonychia	NA	Isonychia	Brushlegged mayflies	0	0	0	0	0	0	0	0	0	0	0	53
crustacean (16S)	Animalia	Arthropoda	Insecta	Odonata	Gomphidae	Stylurus	NA	Stylurus	Dragonflies	48	0	0	0	0	0	0	0	0	0	0	0
crustacean (16S)	Animalia	NA	NA	NA	NA	NA	NA	Ecdysozoa	NA	0	0	0	0	0	0	0	46	0	0	0	0
crustacean (16S)	Animalia	Arthropoda	Insecta	Hemiptera	Delphacidae	Struebingianella	Struebingianella detecta	Struebingianella detecta	True bugs	0	46	0	0	0	0	0	0	0	0	0	0
crustacean (16S)	Animalia	Arthropoda	Insecta	Hemiptera	Notonectidae	Notonecta	NA	Notonecta	Backswimmer	41	0	0	0	0	0	0	0	0	0	0	0
crustacean (16S)	Animalia	Arthropoda	Insecta	Hemiptera	Aphelochiridae	Aphelocheirus	Aphelocheirus aestivalis	Aphelocheirus aestivalis	True bugs	3	0	0	0	7	29	0	0	0	0	0	0
crustacean (16S)	Animalia	Arthropoda	Insecta	Ephemeroptera	Heptageniidae	Electrogena	Electrogena affinis	Electrogena affinis	Mayflies	0	0	0	0	0	0	0	0	0	0	0	38
crustacean (16S)	Animalia	Arthropoda	Hexanauplia	Calanoida	Centropagidae	Boeckella	NA	Boeckella	Copepods	0	17	9	4	0	0	0	0	0	0	0	0
crustacean (16S)	Animalia	Arthropoda	Insecta	Odonata	Calopterygidae	Calopteryx	Calopteryx splendens	Calopteryx splendens	Banded demoiselle	23	0	0	0	9	0	0	0	0	0	0	0
crustacean (16S)	Animalia	Arthropoda	Insecta	Diptera	Chironomidae	Cricotopus	NA	Cricotopus	Midges	5	0	0	0	13	0	0	0	0	11	0	0
crustacean (16S)	Animalia	Arthropoda	Insecta	Coleoptera	Scarabaeidae	Phyllopertha	Phyllopertha horticola	Phyllopertha horticola	Garden chafer	0	9	0	0	21	0	0	0	0	0	0	0
crustacean (16S)	Animalia	Bryozoa	Gymnolaemata	Cheilostomatida	Beaniidae	Beania	Beania klugei	Beania klugei	NA	0	0	0	11	0	0	13	0	0	0	0	0
crustacean (16S)	Animalia	Bryozoa	Gymnolaemata	Cheilostomatida	Candidae	Scrupocellaria	Scrupocellaria varians	Scrupocellaria varians	NA	0	0	0	22	0	0	0	0	0	0	0	0
crustacean (16S)	Animalia	Bryozoa	Gymnolaemata	Cheilostomatida	Candidae	Tricellaria	Tricellaria monotrypa	Tricellaria monotrypa	NA	0	0	0	16	0	0	0	8	0	0	0	0
crustacean (16S)	Animalia	Arthropoda	Insecta	Hemiptera	Pemphigidae	Pemphigus	NA	Pemphigus	NA	0	0	0	0	0	0	0	0	0	22	0	0
crustacean (16S)	Animalia	Arthropoda	Insecta	Diptera	Chironomidae	Rheotanytarsus	Rheotanytarsus pentapoda	Rheotanytarsus pentapoda	Midges	0	0	0	0	0	0	0	0	22	0	0	0
crustacean (16S)	Animalia	Arthropoda	Insecta	Diptera	Simuliidae	Simulium	Simulium vorax	Simulium vorax	Black flies	0	0	0	0	20	0	0	0	0	0	0	0
crustacean (16S)	Animalia	Arthropoda	Insecta	Diptera	NA	NA	NA	Tipuloidea	NA	0	0	0	0	12	0	0	0	0	0	0	0
